# Targeted and random mutagenesis of cassava brown streak disease susceptibility factors reveal molecular determinants of disease severity

**DOI:** 10.1101/2025.02.27.640518

**Authors:** ZJ Daniel Lin, Myia K. Stanton, Gabriela L. Hernandez, Elizabeth J. De Meyer, Zachary von Behren, Katherine Benza, Helene Tiley, Anna Meirink, Emerald Hood, Greg Jensen, Kerrigan B. Gilbert, James C. Carrington, Rebecca S. Bart

## Abstract

Cassava brown streak disease (CBSD) is caused by cassava brown streak viruses (CBSVs) from the family *Potyviridae*. Potyvirid viral genome-linked protein (VPg) recruitment of host eukaryotic translation initiation factor 4E (eIF4E) proteins is a critical step in the viral life cycle. CBSV VPg interacts with all five cassava eIF4E-family members. Simultaneously knocking out *eIF4E-*family genes *nCBP-1* and *nCBP-2*, in cultivar 60444, strongly reduces CBSD root symptoms and viral titer but does not result in complete resistance, likely due to gene family redundancy. To test for redundancy, we generated single and double mutants for each clade of the *eIF4E* gene family in farmer preferred cultivar TME419. Double mutants for the *eIF(iso)4E* and *nCBP* clades both exhibited reduced symptom severity, with *ncbp-1 ncbp-2* having the strongest phenotype. A yeast two-hybrid screen for nCBP-2 mutants that lose VPg affinity identified fifty-one mutants, including an L51F mutant. This finding is consistent with one of the recovered cassava mutants that had a 6 amino acid deletion, including L51, in nCBP-2 and showed a reduction in symptoms relative to wild type. The data presented here suggest that generating mutations corresponding to L51F of nCBP-2 in multiple or all five cassava eIF4E proteins may lead to stronger resistance to CBSD while avoiding pleiotropic effects.
