## Supplementary material for "Targeted and random mutagenesis of cassava brown streak disease susceptibility factors reveal molecular determinants of disease severity": Table_S2

### Sheet: Sheet1
Table S2. Antibodies used in this study
Antibody	Manufacturer	Catalog #	Notes
anti-GST	abcam	19256	Discontinued
anti-GST	Invitrogen	A-5800
anti-rabbit IgG HRP	Cytiva	RPN4301	Sold through Millipore Sigma
anti-FLAG M2 HRP	Sigma Aldrich	A8592
anti-LexA (2-12)	Santa Cruz Biotechnology	SC-7544
anti-HA High Affinity (3F10)	Roche	ROAHAHA	Sold through Millipore Sigma
anti-rat IgG HRP	Novus Biologicals	NBP1-75388
anti-mouse IgG HRP	Sigma Aldrich	A5278
anti-mouse IgG HRP	Sigma Aldrich	12-349
