## Supplementary material for "Targeted and random mutagenesis of cassava brown streak disease susceptibility factors reveal molecular determinants of disease severity": Table_S3

### Sheet: Sheet1
Table S3. Gene editing outcomes for TME419 eIF4E-family mutants
Transformation #	Line ID	Plasmid ID	CRISPR target	Gene/allele	INDEL	Protein nomenclature	Exon 1 sequence	Total Reads	Reads	Read %
419-124	6_95	D201	eIF4E	A	-2	S21*fsX1	ATGGCGGCGGAAGAGCCATTGAAATCAACTACTGAAGAAACACCGAATCCAAACCTTAACT--AA	35986	35985	99.9972
				B	–	"	"	–
419-107	3_29	D199	iso4E1	A	-1	A11PfsX17	ATGGCAACCGAAACAGCAACAGAAGGAAGC-CCACGGAGGCCACAGCTACCGGTGTTGAGAAGCCGCTGCAGCACAAGCTAG	1981	1973	99.5962
				B	–	"	"	–
419-108	10_9	D200	iso4E2	A	1	E8RfsX36	ATGGCAAGCGAAACCGCAATTAGAAGGCACCGCGACAGAGGCTACAGCTTCTGGCGCAGAGCAGCCGCAACAGCACAAGCTAGAGAGGAAGTGGACGTTCTGGTTTGA	14668	14659	99.9386
				B	–	"	"	–
419-105	172	D219	iso4E1+2	iso4E1 A	-1	A11PfsX17	ATGGCAACCGAAACAGCAACAGAAGGAAGC-CCACGGAGGCCACAGCTACCGGTGTTGAGAAGCCGCTGCAGCACAAGCTAG	44878	22608	50.3766
				iso4E1 B	-2	A11HfsX9	ATGGCAACCGAAACAGCAACAGAAGGAAGC--CACGGAGGCCACAGCTACCGGTGTTGA	–	22254	49.5878
				iso4E2 A	-2	I7RfsX29	ATGGCAAGCGAAACCGCAA--GAAGGCACCGCGACAGAGGCTACAGCTTCTGGCGCAGAGCAGCCGCAACAGCACAAGCTAGAGAGGAAGTGGACGTTCTGGTTTGA	28328	14614	51.5885
				iso4E2 B	1	E8RfsX36	ATGGCAAGCGAAACCGCAATTAGAAGGCACCGCGACAGAGGCTACAGCTTCTGGCGCAGAGCAGCCGCAACAGCACAAGCTAGAGAGGAAGTGGACGTTCTGGTTTGA	–	13694	48.3409
419-146	92	D219	iso4E1+2	iso4E1 A	-2	A11HfsX9	ATGGCAACCGAAACAGCAACAGAAGGAAGC--CACGGAGGCCACAGCTACCGGTGTTGA	36906	19086	51.7152
				iso4E1 B	-1	A11PfsX17	ATGGCAACCGAAACAGCAACAGAAGGAAGC-CCACGGAGGCCACAGCTACCGGTGTTGA	–	17791	48.2063
				iso4E2 A	-2	I7RfsX29	ATGGCAAGCGAAACCGCAA--GAAGGCACCGCGACAGAGGCTACAGCTTCTGGCGCAGAGCAGCCGCAACAGCACAAGCTAGAGAGGAAGTGGACGTTCTGGTTTGA	21244	15832	74.5246
				iso4E2 B	1	E8RfsX36	ATGGCAAGCGAAACCGCAATAAGAAGGCACCGCGACAGAGGCTACAGCTTCTGGCGCAGAGCAGCCGCAACAGCACAAGCTAGAGAGGAAGTGGACGTTCTGGTTTGA	–	5330	25.0894
419-94	93	D096	nCBP1	A	1	S23YfsX4	ATGGAGATCACAGAGGAGGAAACAGAAAACAATAACTATAGCAATAATAATGCTCGAACTGCATCATACACCGGATAA	4108	2142	52.1422
				B	-2	S23TfsX3	ATGGAGATCACAGAGGAGGAAACAGAAAACAATAACTATAGCAATAATAATGCTCGAACTGCATC--CACCGGATAA	–	1964	47.8092
419-105	4_53	D095	nCBP2	A	1	T23NfsX8	ATGGAGATCACTGAGAAGAAGGATACAGAGAACAACACAAACAACAGCAATAATAATGCTCAAACGAACATTGGATTCAGCATCACTTGA	38800	38800	99.7214
				B	–	"	"	–
419-135	213	D094	nCBP1+2	nCBP1 A	1	S23YfsX4	ATGGAGATCACAGAGGAGGAAACAGAAAACAATAACTATAGCAATAATAATGCTCGAACTGCATCATACACCGGATAA	50614	50473	99.7214
				nCBP1 B	–	"	"	–
				nCBP2 A	-4	T22HfsX10	ATGGAGATCACTGAGAAGAAGGATACAGAGAACAACACAAACAACAGCAATAATAATGCTCAA----CATTGGATTCAGCATCACTTGAGAACATAG	120060	59645	49.6793
				nCBP2 B	-2	T23IfsX7	ATGGAGATCACTGAGAAGAAGGATACAGAGAACAACACAAACAACAGCAATAATAATGCTCAAAC--CATTGGATTCAGCATCACTTGA	–	60038	50.0067
419-143	40	D346	nCBP1+2	nCBP1 A	1	S23YfsX4	ATGGAGATCACAGAGGAGGAAACAGAAAACAATAACTATAGCAATAATAATGCTCGAACTGCATCATACACCGGATAA	86329	42200	48.8828
				nCBP1 B	1	P24TfsX3	ATGGAGATCACAGAGGAGGAAACAGAAAACAATAACTATAGCAATAATAATGCTCGAACTGCATCATCCACCGGATAA	–	41554	48.1345
				nCBP2 A	-21	K45_L51del	ATGGAGATCACTGAGAAGAAGGATACAGAGAACAACACAAACAACAGCAATAATAATGCTCAAACGACATTGGATTCAGCATCACTTGAGAACATAGACAAAGAAGCCGAAGAACGCCAAGCACGCGACCTCA---------------------AG	39177	22731	58.0213
				nCBP2 B	-1	A46LfsX31	ATGGAGATCACTGAGAAGAAGGATACAGAGAACAACACAAACAACAGCAATAATAATGCTCAAACGACATTGGATTCAGCATCACTTGAGAACATAGACAAAGAAGCCGAAGAACGCCAAGCACGCGACCTC-AAGCTGGGTTGCATCCTCTCAAGCACAAGTTTGTATTTTGGTACACTCGCCGAACACCAGGAGTTCGAACACAAACTTCATATGAGGATAATATAA	–	16400	41.8613

### Sheet: Sheet2
	Date:
Graft date	Genotype
	WT	leaf	stem	Total	leaf	stem	Total	leaf	stem	Total	leaf	stem	Total	leaf	stem	Total	leaf	stem	Total	leaf	stem	Total	leaf	stem	Total	leaf	stem	Total	leaf	stem	Total	leaf	stem	Total	leaf	stem	Total	leaf	stem	Total	leaf	stem	Total	leaf	stem	Total
		0	0	0	0	0	0	0	0	0	0	0	0	0	0	0	0	0	0	0	0	0	0	0	0	0	0	0	0	0	0	0	0	0	0	0	0	0	0	0	0	0	0	0	0	0
		0	0	0	0	0	0	0	0	0	0	0	0	0	0	0	0	0	0	0	0	0	0	0	0	0	0	0	0	0	0	0	0	0	0	0	0	0	0	0	0	0	0	0	0	0
		0	0	0	0	0	0	0	0	0	0	0	0	0	0	0	0	0	0	0	0	0	0	0	0	0	0	0	0	0	0	0	0	0	0	0	0	0	0	0	0	0	0	0	0	0
		0	0	0	0	0	0	0	0	0	0	0	0	0	0	0	0	0	0	0	0	0	0	0	0	0	0	0	0	0	0	0	0	0	0	0	0	0	0	0	0	0	0	0	0	0
		0	0	0	0	0	0	0	0	0	0	0	0	0	0	0	0	0	0	0	0	0	0	0	0	0	0	0	0	0	0	0	0	0	0	0	0	0	0	0	0	0	0	0	0	0
		0	0	0	0	0	0	0	0	0	0	0	0	0	0	0	0	0	0	0	0	0	0	0	0	0	0	0	0	0	0	0	0	0	0	0	0	0	0	0	0	0	0	0	0	0
		0	0	0	0	0	0	0	0	0	0	0	0	0	0	0	0	0	0	0	0	0	0	0	0	0	0	0	0	0	0	0	0	0	0	0	0	0	0	0	0	0	0	0	0	0
		0	0	0	0	0	0	0	0	0	0	0	0	0	0	0	0	0	0	0	0	0	0	0	0	0	0	0	0	0	0	0	0	0	0	0	0	0	0	0	0	0	0	0	0	0
		0	0	0	0	0	0	0	0	0	0	0	0	0	0	0	0	0	0	0	0	0	0	0	0	0	0	0	0	0	0	0	0	0	0	0	0	0	0	0	0	0	0	0	0	0
		0	0	0	0	0	0	0	0	0	0	0	0	0	0	0	0	0	0	0	0	0	0	0	0	0	0	0	0	0	0	0	0	0	0	0	0	0	0	0	0	0	0	0	0	0
	201-4E	leaf	stem	Total	leaf	stem	Total	leaf	stem	Total	leaf	stem	Total	leaf	stem	Total	leaf	stem	Total	leaf	stem	Total	leaf	stem	Total	leaf	stem	Total	leaf	stem	Total	leaf	stem	Total	leaf	stem	Total	leaf	stem	Total	leaf	stem	Total	leaf	stem	Total
		0	0	0	0	0	0	0	0	0	0	0	0	0	0	0	0	0	0	0	0	0	0	0	0	0	0	0	0	0	0	0	0	0	0	0	0	0	0	0	0	0	0	0	0	0
		0	0	0	0	0	0	0	0	0	0	0	0	0	0	0	0	0	0	0	0	0	0	0	0	0	0	0	0	0	0	0	0	0	0	0	0	0	0	0	0	0	0	0	0	0
		0	0	0	0	0	0	0	0	0	0	0	0	0	0	0	0	0	0	0	0	0	0	0	0	0	0	0	0	0	0	0	0	0	0	0	0	0	0	0	0	0	0	0	0	0
		0	0	0	0	0	0	0	0	0	0	0	0	0	0	0	0	0	0	0	0	0	0	0	0	0	0	0	0	0	0	0	0	0	0	0	0	0	0	0	0	0	0	0	0	0
		0	0	0	0	0	0	0	0	0	0	0	0	0	0	0	0	0	0	0	0	0	0	0	0	0	0	0	0	0	0	0	0	0	0	0	0	0	0	0	0	0	0	0	0	0
		0	0	0	0	0	0	0	0	0	0	0	0	0	0	0	0	0	0	0	0	0	0	0	0	0	0	0	0	0	0	0	0	0	0	0	0	0	0	0	0	0	0	0	0	0
		0	0	0	0	0	0	0	0	0	0	0	0	0	0	0	0	0	0	0	0	0	0	0	0	0	0	0	0	0	0	0	0	0	0	0	0	0	0	0	0	0	0	0	0	0
		0	0	0	0	0	0	0	0	0	0	0	0	0	0	0	0	0	0	0	0	0	0	0	0	0	0	0	0	0	0	0	0	0	0	0	0	0	0	0	0	0	0	0	0	0
		0	0	0	0	0	0	0	0	0	0	0	0	0	0	0	0	0	0	0	0	0	0	0	0	0	0	0	0	0	0	0	0	0	0	0	0	0	0	0	0	0	0	0	0	0
		0	0	0	0	0	0	0	0	0	0	0	0	0	0	0	0	0	0	0	0	0	0	0	0	0	0	0	0	0	0	0	0	0	0	0	0	0	0	0	0	0	0	0	0	0
	219-i12	leaf	stem	Total	leaf	stem	Total	leaf	stem	Total	leaf	stem	Total	leaf	stem	Total	leaf	stem	Total	leaf	stem	Total	leaf	stem	Total	leaf	stem	Total	leaf	stem	Total	leaf	stem	Total	leaf	stem	Total	leaf	stem	Total	leaf	stem	Total	leaf	stem	Total
		0	0	0	0	0	0	0	0	0	0	0	0	0	0	0	0	0	0	0	0	0	0	0	0	0	0	0	0	0	0	0	0	0	0	0	0	0	0	0	0	0	0	0	0	0
		0	0	0	0	0	0	0	0	0	0	0	0	0	0	0	0	0	0	0	0	0	0	0	0	0	0	0	0	0	0	0	0	0	0	0	0	0	0	0	0	0	0	0	0	0
		0	0	0	0	0	0	0	0	0	0	0	0	0	0	0	0	0	0	0	0	0	0	0	0	0	0	0	0	0	0	0	0	0	0	0	0	0	0	0	0	0	0	0	0	0
		0	0	0	0	0	0	0	0	0	0	0	0	0	0	0	0	0	0	0	0	0	0	0	0	0	0	0	0	0	0	0	0	0	0	0	0	0	0	0	0	0	0	0	0	0
		0	0	0	0	0	0	0	0	0	0	0	0	0	0	0	0	0	0	0	0	0	0	0	0	0	0	0	0	0	0	0	0	0	0	0	0	0	0	0	0	0	0	0	0	0
		0	0	0	0	0	0	0	0	0	0	0	0	0	0	0	0	0	0	0	0	0	0	0	0	0	0	0	0	0	0	0	0	0	0	0	0	0	0	0	0	0	0	0	0	0
		0	0	0	0	0	0	0	0	0	0	0	0	0	0	0	0	0	0	0	0	0	0	0	0	0	0	0	0	0	0	0	0	0	0	0	0	0	0	0	0	0	0	0	0	0
		0	0	0	0	0	0	0	0	0	0	0	0	0	0	0	0	0	0	0	0	0	0	0	0	0	0	0	0	0	0	0	0	0	0	0	0	0	0	0	0	0	0	0	0	0
		0	0	0	0	0	0	0	0	0	0	0	0	0	0	0	0	0	0	0	0	0	0	0	0	0	0	0	0	0	0	0	0	0	0	0	0	0	0	0	0	0	0	0	0	0
		0	0	0	0	0	0	0	0	0	0	0	0	0	0	0	0	0	0	0	0	0	0	0	0	0	0	0	0	0	0	0	0	0	0	0	0	0	0	0	0	0	0	0	0	0
	200-i2	leaf	stem	Total	leaf	stem	Total	leaf	stem	Total	leaf	stem	Total	leaf	stem	Total	leaf	stem	Total	leaf	stem	Total	leaf	stem	Total	leaf	stem	Total	leaf	stem	Total	leaf	stem	Total	leaf	stem	Total	leaf	stem	Total	leaf	stem	Total	leaf	stem	Total
		0	0	0	0	0	0	0	0	0	0	0	0	0	0	0	0	0	0	0	0	0	0	0	0	0	0	0	0	0	0	0	0	0	0	0	0	0	0	0	0	0	0	0	0	0
		0	0	0	0	0	0	0	0	0	0	0	0	0	0	0	0	0	0	0	0	0	0	0	0	0	0	0	0	0	0	0	0	0	0	0	0	0	0	0	0	0	0	0	0	0
		0	0	0	0	0	0	0	0	0	0	0	0	0	0	0	0	0	0	0	0	0	0	0	0	0	0	0	0	0	0	0	0	0	0	0	0	0	0	0	0	0	0	0	0	0
		0	0	0	0	0	0	0	0	0	0	0	0	0	0	0	0	0	0	0	0	0	0	0	0	0	0	0	0	0	0	0	0	0	0	0	0	0	0	0	0	0	0	0	0	0
		0	0	0	0	0	0	0	0	0	0	0	0	0	0	0	0	0	0	0	0	0	0	0	0	0	0	0	0	0	0	0	0	0	0	0	0	0	0	0	0	0	0	0	0	0
		0	0	0	0	0	0	0	0	0	0	0	0	0	0	0	0	0	0	0	0	0	0	0	0	0	0	0	0	0	0	0	0	0	0	0	0	0	0	0	0	0	0	0	0	0
		0	0	0	0	0	0	0	0	0	0	0	0	0	0	0	0	0	0	0	0	0	0	0	0	0	0	0	0	0	0	0	0	0	0	0	0	0	0	0	0	0	0	0	0	0
		0	0	0	0	0	0	0	0	0	0	0	0	0	0	0	0	0	0	0	0	0	0	0	0	0	0	0	0	0	0	0	0	0	0	0	0	0	0	0	0	0	0	0	0	0
		0	0	0	0	0	0	0	0	0	0	0	0	0	0	0	0	0	0	0	0	0	0	0	0	0	0	0	0	0	0	0	0	0	0	0	0	0	0	0	0	0	0	0	0	0
		0	0	0	0	0	0	0	0	0	0	0	0	0	0	0	0	0	0	0	0	0	0	0	0	0	0	0	0	0	0	0	0	0	0	0	0	0	0	0	0	0	0	0	0	0
	199-i1	leaf	stem	Total	leaf	stem	Total	leaf	stem	Total	leaf	stem	Total	leaf	stem	Total	leaf	stem	Total	leaf	stem	Total	leaf	stem	Total	leaf	stem	Total	leaf	stem	Total	leaf	stem	Total	leaf	stem	Total	leaf	stem	Total	leaf	stem	Total	leaf	stem	Total
		0	0	0	0	0	0	0	0	0	0	0	0	0	0	0	0	0	0	0	0	0	0	0	0	0	0	0	0	0	0	0	0	0	0	0	0	0	0	0	0	0	0	0	0	0
		0	0	0	0	0	0	0	0	0	0	0	0	0	0	0	0	0	0	0	0	0	0	0	0	0	0	0	0	0	0	0	0	0	0	0	0	0	0	0	0	0	0	0	0	0
		0	0	0	0	0	0	0	0	0	0	0	0	0	0	0	0	0	0	0	0	0	0	0	0	0	0	0	0	0	0	0	0	0	0	0	0	0	0	0	0	0	0	0	0	0
		0	0	0	0	0	0	0	0	0	0	0	0	0	0	0	0	0	0	0	0	0	0	0	0	0	0	0	0	0	0	0	0	0	0	0	0	0	0	0	0	0	0	0	0	0
		0	0	0	0	0	0	0	0	0	0	0	0	0	0	0	0	0	0	0	0	0	0	0	0	0	0	0	0	0	0	0	0	0	0	0	0	0	0	0	0	0	0	0	0	0
		0	0	0	0	0	0	0	0	0	0	0	0	0	0	0	0	0	0	0	0	0	0	0	0	0	0	0	0	0	0	0	0	0	0	0	0	0	0	0	0	0	0	0	0	0
		0	0	0	0	0	0	0	0	0	0	0	0	0	0	0	0	0	0	0	0	0	0	0	0	0	0	0	0	0	0	0	0	0	0	0	0	0	0	0	0	0	0	0	0	0
		0	0	0	0	0	0	0	0	0	0	0	0	0	0	0	0	0	0	0	0	0	0	0	0	0	0	0	0	0	0	0	0	0	0	0	0	0	0	0	0	0	0	0	0	0
		0	0	0	0	0	0	0	0	0	0	0	0	0	0	0	0	0	0	0	0	0	0	0	0	0	0	0	0	0	0	0	0	0	0	0	0	0	0	0	0	0	0	0	0	0
		0	0	0	0	0	0	0	0	0	0	0	0	0	0	0	0	0	0	0	0	0	0	0	0	0	0	0	0	0	0	0	0	0	0	0	0	0	0	0	0	0	0	0	0	0
	96-n1	leaf	stem	Total	leaf	stem	Total	leaf	stem	Total	leaf	stem	Total	leaf	stem	Total	leaf	stem	Total	leaf	stem	Total	leaf	stem	Total	leaf	stem	Total	leaf	stem	Total	leaf	stem	Total	leaf	stem	Total	leaf	stem	Total	leaf	stem	Total	leaf	stem	Total
		0	0	0	0	0	0	0	0	0	0	0	0	0	0	0	0	0	0	0	0	0	0	0	0	0	0	0	0	0	0	0	0	0	0	0	0	0	0	0	0	0	0	0	0	0
		0	0	0	0	0	0	0	0	0	0	0	0	0	0	0	0	0	0	0	0	0	0	0	0	0	0	0	0	0	0	0	0	0	0	0	0	0	0	0	0	0	0	0	0	0
		0	0	0	0	0	0	0	0	0	0	0	0	0	0	0	0	0	0	0	0	0	0	0	0	0	0	0	0	0	0	0	0	0	0	0	0	0	0	0	0	0	0	0	0	0
		0	0	0	0	0	0	0	0	0	0	0	0	0	0	0	0	0	0	0	0	0	0	0	0	0	0	0	0	0	0	0	0	0	0	0	0	0	0	0	0	0	0	0	0	0
		0	0	0	0	0	0	0	0	0	0	0	0	0	0	0	0	0	0	0	0	0	0	0	0	0	0	0	0	0	0	0	0	0	0	0	0	0	0	0	0	0	0	0	0	0
		0	0	0	0	0	0	0	0	0	0	0	0	0	0	0	0	0	0	0	0	0	0	0	0	0	0	0	0	0	0	0	0	0	0	0	0	0	0	0	0	0	0	0	0	0
		0	0	0	0	0	0	0	0	0	0	0	0	0	0	0	0	0	0	0	0	0	0	0	0	0	0	0	0	0	0	0	0	0	0	0	0	0	0	0	0	0	0	0	0	0
		0	0	0	0	0	0	0	0	0	0	0	0	0	0	0	0	0	0	0	0	0	0	0	0	0	0	0	0	0	0	0	0	0	0	0	0	0	0	0	0	0	0	0	0	0
		0	0	0	0	0	0	0	0	0	0	0	0	0	0	0	0	0	0	0	0	0	0	0	0	0	0	0	0	0	0	0	0	0	0	0	0	0	0	0	0	0	0	0	0	0
		0	0	0	0	0	0	0	0	0	0	0	0	0	0	0	0	0	0	0	0	0	0	0	0	0	0	0	0	0	0	0	0	0	0	0	0	0	0	0	0	0	0	0	0	0
	96-n1	leaf	stem	Total	leaf	stem	Total	leaf	stem	Total	leaf	stem	Total	leaf	stem	Total	leaf	stem	Total	leaf	stem	Total	leaf	stem	Total	leaf	stem	Total	leaf	stem	Total	leaf	stem	Total	leaf	stem	Total	leaf	stem	Total	leaf	stem	Total	leaf	stem	Total
		0	0	0	0	0	0	0	0	0	0	0	0	0	0	0	0	0	0	0	0	0	0	0	0	0	0	0	0	0	0	0	0	0	0	0	0	0	0	0	0	0	0	0	0	0
		0	0	0	0	0	0	0	0	0	0	0	0	0	0	0	0	0	0	0	0	0	0	0	0	0	0	0	0	0	0	0	0	0	0	0	0	0	0	0	0	0	0	0	0	0
		0	0	0	0	0	0	0	0	0	0	0	0	0	0	0	0	0	0	0	0	0	0	0	0	0	0	0	0	0	0	0	0	0	0	0	0	0	0	0	0	0	0	0	0	0
		0	0	0	0	0	0	0	0	0	0	0	0	0	0	0	0	0	0	0	0	0	0	0	0	0	0	0	0	0	0	0	0	0	0	0	0	0	0	0	0	0	0	0	0	0
		0	0	0	0	0	0	0	0	0	0	0	0	0	0	0	0	0	0	0	0	0	0	0	0	0	0	0	0	0	0	0	0	0	0	0	0	0	0	0	0	0	0	0	0	0
		0	0	0	0	0	0	0	0	0	0	0	0	0	0	0	0	0	0	0	0	0	0	0	0	0	0	0	0	0	0	0	0	0	0	0	0	0	0	0	0	0	0	0	0	0
		0	0	0	0	0	0	0	0	0	0	0	0	0	0	0	0	0	0	0	0	0	0	0	0	0	0	0	0	0	0	0	0	0	0	0	0	0	0	0	0	0	0	0	0	0
		0	0	0	0	0	0	0	0	0	0	0	0	0	0	0	0	0	0	0	0	0	0	0	0	0	0	0	0	0	0	0	0	0	0	0	0	0	0	0	0	0	0	0	0	0
		0	0	0	0	0	0	0	0	0	0	0	0	0	0	0	0	0	0	0	0	0	0	0	0	0	0	0	0	0	0	0	0	0	0	0	0	0	0	0	0	0	0	0	0	0
		0	0	0	0	0	0	0	0	0	0	0	0	0	0	0	0	0	0	0	0	0	0	0	0	0	0	0	0	0	0	0	0	0	0	0	0	0	0	0	0	0	0	0	0	0
	94-n12	leaf	stem	Total	leaf	stem	Total	leaf	stem	Total	leaf	stem	Total	leaf	stem	Total	leaf	stem	Total	leaf	stem	Total	leaf	stem	Total	leaf	stem	Total	leaf	stem	Total	leaf	stem	Total	leaf	stem	Total	leaf	stem	Total	leaf	stem	Total	leaf	stem	Total
		0	0	0	0	0	0	0	0	0	0	0	0	0	0	0	0	0	0	0	0	0	0	0	0	0	0	0	0	0	0	0	0	0	0	0	0	0	0	0	0	0	0	0	0	0
		0	0	0	0	0	0	0	0	0	0	0	0	0	0	0	0	0	0	0	0	0	0	0	0	0	0	0	0	0	0	0	0	0	0	0	0	0	0	0	0	0	0	0	0	0
		0	0	0	0	0	0	0	0	0	0	0	0	0	0	0	0	0	0	0	0	0	0	0	0	0	0	0	0	0	0	0	0	0	0	0	0	0	0	0	0	0	0	0	0	0
		0	0	0	0	0	0	0	0	0	0	0	0	0	0	0	0	0	0	0	0	0	0	0	0	0	0	0	0	0	0	0	0	0	0	0	0	0	0	0	0	0	0	0	0	0
		0	0	0	0	0	0	0	0	0	0	0	0	0	0	0	0	0	0	0	0	0	0	0	0	0	0	0	0	0	0	0	0	0	0	0	0	0	0	0	0	0	0	0	0	0
		0	0	0	0	0	0	0	0	0	0	0	0	0	0	0	0	0	0	0	0	0	0	0	0	0	0	0	0	0	0	0	0	0	0	0	0	0	0	0	0	0	0	0	0	0
		0	0	0	0	0	0	0	0	0	0	0	0	0	0	0	0	0	0	0	0	0	0	0	0	0	0	0	0	0	0	0	0	0	0	0	0	0	0	0	0	0	0	0	0	0
		0	0	0	0	0	0	0	0	0	0	0	0	0	0	0	0	0	0	0	0	0	0	0	0	0	0	0	0	0	0	0	0	0	0	0	0	0	0	0	0	0	0	0	0	0
		0	0	0	0	0	0	0	0	0	0	0	0	0	0	0	0	0	0	0	0	0	0	0	0	0	0	0	0	0	0	0	0	0	0	0	0	0	0	0	0	0	0	0	0	0
		0	0	0	0	0	0	0	0	0	0	0	0	0	0	0	0	0	0	0	0	0	0	0	0	0	0	0	0	0	0	0	0	0	0	0	0	0	0	0	0	0	0	0	0	0
	95-n2	leaf	stem	Total	leaf	stem	Total	leaf	stem	Total	leaf	stem	Total	leaf	stem	Total	leaf	stem	Total	leaf	stem	Total	leaf	stem	Total	leaf	stem	Total	leaf	stem	Total	leaf	stem	Total	leaf	stem	Total	leaf	stem	Total	leaf	stem	Total	leaf	stem	Total
		0	0	0	0	0	0	0	0	0	0	0	0	0	0	0	0	0	0	0	0	0	0	0	0	0	0	0	0	0	0	0	0	0	0	0	0	0	0	0	0	0	0	0	0	0
		0	0	0	0	0	0	0	0	0	0	0	0	0	0	0	0	0	0	0	0	0	0	0	0	0	0	0	0	0	0	0	0	0	0	0	0	0	0	0	0	0	0	0	0	0
		0	0	0	0	0	0	0	0	0	0	0	0	0	0	0	0	0	0	0	0	0	0	0	0	0	0	0	0	0	0	0	0	0	0	0	0	0	0	0	0	0	0	0	0	0
		0	0	0	0	0	0	0	0	0	0	0	0	0	0	0	0	0	0	0	0	0	0	0	0	0	0	0	0	0	0	0	0	0	0	0	0	0	0	0	0	0	0	0	0	0
		0	0	0	0	0	0	0	0	0	0	0	0	0	0	0	0	0	0	0	0	0	0	0	0	0	0	0	0	0	0	0	0	0	0	0	0	0	0	0	0	0	0	0	0	0
		0	0	0	0	0	0	0	0	0	0	0	0	0	0	0	0	0	0	0	0	0	0	0	0	0	0	0	0	0	0	0	0	0	0	0	0	0	0	0	0	0	0	0	0	0
		0	0	0	0	0	0	0	0	0	0	0	0	0	0	0	0	0	0	0	0	0	0	0	0	0	0	0	0	0	0	0	0	0	0	0	0	0	0	0	0	0	0	0	0	0
		0	0	0	0	0	0	0	0	0	0	0	0	0	0	0	0	0	0	0	0	0	0	0	0	0	0	0	0	0	0	0	0	0	0	0	0	0	0	0	0	0	0	0	0	0
		0	0	0	0	0	0	0	0	0	0	0	0	0	0	0	0	0	0	0	0	0	0	0	0	0	0	0	0	0	0	0	0	0	0	0	0	0	0	0	0	0	0	0	0	0
		0	0	0	0	0	0	0	0	0	0	0	0	0	0	0	0	0	0	0	0	0	0	0	0	0	0	0	0	0	0	0	0	0	0	0	0	0	0	0	0	0	0	0	0	0
						Leaf symptoms	Score	Shoot symptoms
						Asymptomatic	0	Asymptomatic
						Specks of chlorosis localized to a small section of leaf	1	Punctate brown streaks localized to small length of stem
						Widespread chlorosis throughout leaves	2	Spreading of continuous brown streaks along less than 10% of the stem
						Widespread chlorosis accompanied by slight die-back of terminal branches	3	Brown streaking along 10-60% of stem
						Widespread chlorosis and plant die-back	4	Continuous brown streaking along the entire stem length
